# Using GC content to compare recombination patterns on the sex chromosomes and autosomes of the guppy, *Poecilia reticulata*, and its close outgroup species

**DOI:** 10.1101/2020.05.22.110635

**Authors:** Deborah Charlesworth, Yexin Zhang, Roberta Bergero, Chay Graham, Jim Gardner, Lengxob Yong

**Affiliations:** University of Cambridge, Department of Biochemistry, Sanger Building, 80 Tennis Ct Rd, Cambridge CB2 1GA, UK; Centre for Ecology and Conservation, University of Exeter, Penryn, Falmouth, Cornwall, TR10 9FE, UK; Institute of Evolutionary Biology, School of Biological Sciences, University of Edinburgh, West Mains Road, EH9 3LF, U.K.

## Abstract

Genetic and physical mapping of the guppy (*P. reticulata*) have shown that recombination patterns differ greatly between males and females. Crossover events occur evenly across the chromosomes in females, but in male meiosis they are restricted to the tip furthest from the centromere of each chromosome, creating very high recombination rates per megabase, similar to the high rates in mammalian sex chromosomes’ pseudo-autosomal regions (PARs). We here used the intronic GC content to indirectly infer the recombination patterns on guppy chromosomes. This is based on evidence that recombination is associated with GC-biased gene conversion, so that genome regions with high recombination rates should be detectable by high GC content. Using intron sequences, which are likely to be under weak selection, we show that almost all guppy chromosomes, including the sex chromosome (LG12) have very high GC values near their assembly ends, suggesting high recombination rates due to strong crossover localisation in male meiosis. Our test does not suggest that the guppy XY pair has stronger crossover localisation than the autosomes, or than the homologous chromosome in a closely related fish, the platyfish (*Xiphophorus maculatus*). We therefore conclude that the guppy XY pair has not recently undergone an evolutionary change to a different recombination pattern, or reduced its crossover rate, but that the guppy evolved Y-linkage due to acquiring a male-determining factor that also conferred the male crossover pattern. The results also identify the centromere ends of guppy chromosomes, which were not determined in the guppy genome assembly.
