## Supplementary material for "Using GC content to compare recombination patterns on the sex chromosomes and autosomes of the guppy, *Poecilia reticulata*, and its close outgroup species": Supp. tables final.xlsx

### Sheet: Table S1
Table S1. Gene numbers analyzed for guppy and platyfish chromosomes, and comparisons between first introns and other introns, for genes with more than a single intron.
		Number of genes					Median GC content
									Wilcoxon test
	Linkage group	Total	Genes with at least one intron	Genes with > one intron	Genes with no introns	Genes with single intron	First introns	Non-first introns	Values	P values	FDR(BH) corrected P values	Significance (alpha= 0.05 after Bonferroni correction)
Guppy	LG1	1130	1073	990	57	83	0.36875	0.3697	242916	0.878853	0.945199	Not significant
	LG2	1391	1297	1196	94	101	0.37055	0.3711	351742	0.606113	0.945199
	LG3	858	815	764	43	51	0.3643	0.3661	140327	0.342857	0.945199
	LG4	958	895	837	63	58	0.3709	0.3709	169545	0.440428	0.945199
	LG5	1102	1038	946	64	92	0.36785	0.36625	214296	0.297789	0.945199
	LG6	990	940	888	50	52	0.3674	0.3676	194918	0.793644	0.945199
	LG7	1034	987	917	47	70	0.3663	0.3681	204482	0.491458	0.945199
	LG8	1158	1102	961	56	141	0.3671	0.3701	225098	0.518974	0.945199
	LG9	1063	1003	929	60	74	0.3675	0.3683	213344	0.746123	0.945199
	LG10	840	768	705	72	63	0.3723	0.3682	102524	8.27032e-05	0.00190217	Significant
	LG11	944	894	779	50	115	0.3689	0.3713	150272	0.794981	0.945199	Not significant
	LG12	824	780	724	44	56	0.37305	0.37115	126188	0.40531	0.945199
	LG13	929	853	805	76	48	0.3698	0.3702	161356	0.897397	0.945199
	LG14	883	829	782	54	47	0.3644	0.366	148604	0.479065	0.945199
	LG15	821	784	734	37	50	0.36855	0.37235	130969	0.496952	0.945199
	LG16	1118	1062	996	56	66	0.36375	0.36555	244843	0.74809	0.945199
	LG17	983	929	848	54	81	0.3684	0.36865	176232	0.59864	0.945199
	LG18	694	640	570	54	70	0.3719	0.3715	81113.5	0.948515	0.948515
	LG19	947	905	812	42	93	0.36985	0.37135	163829	0.904103	0.945199
	LG20	627	598	560	29	38	0.3735	0.37455	73390.5	0.178855	0.945199
	LG21	803	746	691	57	55	0.3714	0.371	117988	0.76698	0.945199
	LG22	822	779	714	43	65	0.3721	0.3679	120176	0.176491	0.945199
	LG23	537	508	474	29	34	0.378	0.3753	51471.5	0.12368	0.945199
Platyfish	LG1	1141	1088	1023	53	65	0.3641	0.3624	259496	0.842119	0.986431	Not significant
	LG2	1052	1002	939	50	63	0.3626	0.3645	211066	0.248186	0.739798
	LG3	1130	1068	1004	62	64	0.3595	0.3602	249528	0.808422	0.986431
	LG4	956	910	859	46	51	0.3625	0.3626	181468	0.658255	0.986431
	LG5	1170	1117	1034	53	83	0.3636	0.36145	261618	0.537055	0.986431
	LG6	1101	1020	914	81	106	0.3649	0.36335	199308	0.242642	0.739798
	LG7	946	874	778	72	96	0.3619	0.3621	144958	0.354742	0.773982
	LG8	937	858	791	79	67	0.3664	0.3676	155946	0.916802	0.986431
	LG9	1014	946	886	68	60	0.3627	0.3635	187918	0.261672	0.739798
	LG10	926	883	788	43	95	0.36465	0.36275	153886	0.954012	0.986431
	LG11	1069	978	911	91	67	0.3657	0.3659	206158	0.845255	0.986431
	LG12	976	921	863	55	58	0.3636	0.3608	185024	0.850137	0.986431
	LG13	1046	980	780	66	200	0.3629	0.3642	150889	0.871527	0.986431
	LG14	1074	993	900	81	93	0.36455	0.36785	195255	0.338263	0.773982
	LG15	818	753	705	65	48	0.3654	0.3631	124340	0.986431	0.986431
	LG16	1143	1084	969	59	115	0.365	0.3633	224578	0.277424	0.739798
	LG17	615	568	534	47	34	0.37405	0.37135	66738.5	0.214347	0.739798
	LG18	1024	938	874	86	64	0.3623	0.36565	180902	0.186313	0.739798
	LG19	950	894	795	56	99	0.3657	0.367	157224	0.92802	0.986431
	LG20	1135	1067	975	68	92	0.3619	0.3611	232912	0.608353	0.986431
	LG21	695	657	612	38	45	0.36575	0.36885	86342.5	0.0888109	0.710487
	LG22	848	801	748	47	53	0.37105	0.3643	128518	0.0508223	0.609868
	LG23	873	800	742	73	58	0.3641	0.3623	123942	0.0204312	0.490348
	LG24	506	479	456	27	23	0.38545	0.37935	49848	0.42422	0.848441

### Sheet: Table S2
Table S2. Information about centromere positions, where they could be determined, and numbers of genes analyzed for divergence between these two species (columns O to Q). The centromere positions are inferred to be at the chromosome ends opposite the ends with the GC spikes; the spike positions in the guppy, P. picta and the platyfish chromosomes are shown in columns I, J and K. Most change-point…
Linakge group/chromosome		Guppy genome		Guppy data (from genome assembly)		Total number of elements in guppy		Location of GC spike in introns (right- or left-hand end of assembly, where the left end is defined as the end with the centromere)			Platyfish assembly orientation relative to that of the guppy (based on NUCMER analysis)	Agreement in CEN location in the species, taking account of the orientation, and its position in the guppy assembly	Orthologues used for guppy/platyfish divergence analysis
Guppy	Platyfish	RefSeq	INSDC	Size (Mb)	Mean GC%	Genes	Pseudogenes	Guppy (from Figure S1)	P. picta (from Dryad folder Picta INTRONIC_GC)	Platyfish (from Dryad file GC intron Platyfishplot)			Number of gene pairs	Number in final analysis	Percentage of excluded pairs
LG1	5	NC_024331.1	CM002706.1	34.12	40	1312	13	Right-hand end	Right-hand end	Left-hand end	Opposite	YES. CEN at LEFT	1057	1016	0.038789
LG2	7	NC_024332.1	CM002707.1	46.29	40.4	1631	23	Right-hand end, middle	Right-hand end (weak & unclear)	Right-hand end	Same	YES. CEN at LEFT	807	756	0.063197
	24									Right-hand end	Opposite	Unclear	424	402	0.0518868
LG3	4	NC_024333.1	CM002708.1	35.27	39.6	1012	15	Near right-hand end	No signal	Left-hand end	Opposite	YES. CEN at LEFT	806	775	0.0384615
LG4	9	NC_024334.1	CM002709.1	31.5	40	1087	15	Left-hand end	Near left-hand end	Right-hand end	Same?	NO	905	855	0.0552486
LG5	20	NC_024335.1	CM002710.1	33.91	40	1251	10	Left-hand end	Left-hand end	Near left-hand end	Same	YES. CEN at RIGHT	1031	994	0.0358875
LG6	2	NC_024336.1	CM002711.1	31.53	40.2	1118	3	Right-hand end	Right-hand end	Left-hand end	Opposite	YES. CEN at LEFT	906	866	0.0441501
LG7	1	NC_024337.1	CM002712.1	31.41	40	1158	13	Right-hand end?	Right-hand end	Right-hand end	Same	YES. CEN at LEFT	969	921	0.0495356
LG8	16	NC_024338.1	CM002713.1	27.95	40.5	1305	13	Right-hand end	Right-hand end	Left-hand end	Opposite	YES. CEN at LEFT	1005	951	0.0537313
LG9	12	NC_024339.1	CM002714.1	34.12	39.9	1186	4	Right-hand end	Right-hand end	Left-hand end	Same	YES. CEN at LEFT	887	855	0.0360767
LG10	23	NC_024340.1	CM002715.1	32.82	40.2	987	6	Right-hand end	Right-hand end	Left-hand end	Opposite	YES. CEN at LEFT	777	724	0.0682111
LG11	13	NC_024341.1	CM002716.1	28.88	40.3	1081	11	Right-hand end	Right-hand end	Middle	Opposite	Unclear	813	769	0.0541205
LG12	8	NC_024342.1	CM002717.1	26.44	40	922	13	Right-hand end	Right-hand end	Left-hand end	Opposite	YES. CEN at LEFT	767	730	0.0482399
LG13	18	NC_024343.1	CM002718.1	33.52	40	1087	10	Right-hand end	Right-hand end	Left-hand end	Opposite	YES. CEN at LEFT	864	829	0.0405093
LG14	11	NC_024344.1	CM002719.1	28.34	39.9	1006	11	No signal	No signal	Middle	Same	YES. CEN at LEFT	746	716	0.0402145
LG15	22	NC_024345.1	CM002720.1	30.64	39.9	939	4	Right-hand end	Right-hand end	Near left-hand end	Opposite	YES. CEN at LEFT	776	732	0.056701
LG16	3	NC_024346.1	CM002721.1	33.2	40	1265	6	Left-hand end	Left-hand end	Left-hand end	Same	Unclear	1017	966	0.0501475
LG17	6	NC_024347.1	CM002722.1	30.79	40.2	1152	14	Right-hand end (weak & unclear)	Right-hand end (weak & unclear)	Right-hand end	Same	YES. CEN at LEFT	909	849	0.0660066
LG18	14	NC_024348.1	CM002723.1	22.03	40.4	839	10	Right-hand end?	Right-hand end	Middle	Same	YES. CEN at LEFT	558	518	0.0716846
LG19	10	NC_024349.1	CM002724.1	28.47	40.8	1099	12	Left-hand end	Left-hand end	Left-hand end	Same	YES. CEN at RIGHT	836	783	0.0633971
LG20	21	NC_024350.1	CM002725.1	26.39	40.4	767	3	Right-hand end	Right-hand end	Near right-hand end	Opposite?	YES. CEN at LEFT	567	537	0.0529101
LG21	15	NC_024351.1	CM002726.1	25.77	40.5	959	11	Left-hand end	Left-hand end	Near left-hand end	Same	YES. CEN at RIGHT	759	718	0.0540184
LG22	19	NC_024352.1	CM002727.1	25.25	40.1	929	5	No signal	No signal	Left-hand end	Opposite	Unclear	793	762	0.0390921
LG23	17	NC_024353.1	CM002728.1	18.08	40	626	7	No signal	No signal, or left	Left-hand end	Same	Unclear	498	471	0.0542169

### Sheet: Table S3
Table S3. Tests for a correlation between gene density on each gupy chromosome and GC intron content.
Linkage group	Spearman rank correlation coefficient (ρ)	P value of Spearman test
LG1	-0.0579887	0.504092
LG2	-0.161565	0.0284475
LG3	0.00437699	0.959215
LG4	0.111318	0.218375
LG5	-0.309484	0.000273987
LG6	-0.212859	0.0176176
LG7	-0.0754611	0.404858
LG8	0.194253	0.0420037
LG9	-0.249121	0.00357178
LG10	-0.115905	0.189121
LG11	-0.104694	0.267621
LG12	-0.0387407	0.696203
LG13	-0.00263468	0.975989
LG14	0.0922341	0.33343
LG15	-0.0903631	0.324283
LG16	0.0827912	0.347155
LG17	-0.0262182	0.774375
LG18	-0.173495	0.10804
LG19	0.141793	0.135881
LG20	-0.0511858	0.605838
LG21	-0.0260681	0.794806
LG22	0.141143	0.163466
LG23	-0.29291	0.0131779

### Sheet: Table S4A
Table S4. Changepoint locations in guppy chromosomes and their platyfish homologs. 'Not estimated' indicates chrmosomes where no significant changepoint was detected. A. Most of the changepoints were detected using cumSeg's parameter 'output = 3'. To facilitate comparison, results are expressed as percentages of the total length of the chromosomes from the inferred centromere ends for each specie…
Based on the change most distant from the start of the chromosome assembly						Based on the change closest to the start of the chromosome assembly
Guppy	Change point position	Platyfish	Change point position	Difference (guppy-platyfish)		Guppy	Change point position	Platyfish	Change point position	Difference (guppy-platyfish)
LG1	0.9232	P5	0.955442	-0.0322424		LG1	0.978615	P5	0.955442	0.0231731
LG2	0.969845	P7	0.937428	0.032417		LG2	0.969845	P7	0.937428	0.032417
LG3	Not estimated	P4	0.976791	—		LG3	Not estimated	P4	0.958587	—
LG4	0.807772	P9	0.987162	-0.17939		LG4	0.807772	P9	0.987162	-0.17939
LG5	0.948876	P20	0.819403	0.129473		LG5	0.948876	P20	0.819403	0.129473
LG6	0.984587	P2	0.960285	0.0243017		LG6	0.984587	P2	0.960285	0.0243017
LG7	0.968933	P1	0.971066	-0.00213306		LG7	0.968933	P1	0.944269	0.0246647
LG8	0.898475	P16	0.969563	-0.0710879		LG8	0.898475	P16	0.918865	-0.0203899
LG9	0.972321	P12	0.933277	0.0390438		LG9	0.972321	P12	0.933277	0.0390438
LG10	0.960863	P23	0.976835	-0.0159724		LG10	0.960863	P23	0.976835	-0.0159724
LG11	0.957232	P13	0.501298	0.455934		LG11	0.957232	P13	0.501298	0.455934
LG12	0.956843	P8	0.951518	0.00532486		LG12	0.956843	P8	0.951518	0.00532486
LG13	Not estimated	P18	0.953167	—		LG13	Not estimated	P18	0.953167	—
LG14	Not estimated	P11	0.442062	—		LG14	Not estimated	P11	0.442062	—
LG15	0.984765	P22	0.873638	0.111127		LG15	0.984765	P22	0.873638	0.111127
LG16	0.965937	P3	0.980486	-0.0145487		LG16	0.965937	P3	0.980486	-0.0145487
LG17	0.921971	P6	0.986503	-0.0645323		LG17	0.921971	P6	0.929101	-0.00712997
LG18	Not estimated	P14	0.721337	—		LG18	Not estimated	P14	0.721337	—
LG19	0.974461	P10	0.947566	0.0268947		LG19	0.837194	P10	0.947566	-0.110372
LG20	0.92727	P21	0.905379	0.0218904		LG20	0.92727	P21	0.905379	0.0218904
LG21	0.98101	P15	0.782085	0.198925		LG21	0.93411	P15	0.782085	0.152025
LG22	Not estimated	P19	0.954489	—		LG22	Not estimated	P19	0.954489	—
LG23	Not estimated	P17	0.988712	—		LG23	Not estimated	P17	0.988712	—
LG2	0.969845	P24	0.975503	-0.00565765		LG2	0.969845	P24	0.975503	-0.00565765

### Sheet: Table S4B
Table S4B. Changepoint locations in guppy chromosomes and their platyfish homologs using a different analysis from that used in Table 4A, Rupture. 'No change point' indicates chrmosomes where no significant changepoint was detected.
Guppy	Change point position	Platyfish	Change point position	Difference using Pelt (guppy-platyfish, with boxes to show the three chromosomes where the guppy has the more terminal change, LGs 5, 11 and 21)
LG1	0.9085	P5	0.9421	-0.0336
LG2	0.9491	P7	0.9447	0.0044
LG3	0.2611	P4	0.9357	-0.6746
LG4	0.8839	P9	0.9796	-0.0957
LG5	0.937	P20	0.8489	0.0881
LG6	0.9807	P2	0.9646	0.0161
LG7	0.7415	P1	0.9674	-0.2259
LG8	0.9567	P16	0.9665	-0.0098
LG9	0.6861	P12	0.9131	-0.227
LG10	0.9585	P23	0.9755	-0.017
LG11	0.9501	P13	0.542	0.4081
LG12	0.9391	P8	0.9487	-0.0096
LG13	0.9739	P18	0.9373	0.0366
LG14	0.3211	P11	0.5183	-0.1972
LG15	0.9566	P22	0.9314	0.0252
LG16	0.9674	P3	0.9732	-0.0058
LG17	0.9016	P6	0.9239	-0.0223
LG18	NO change point	P14	0.7483
LG19	0.8379	P10	0.9441	-0.1062
LG20	NO change point	P21	0.6033
LG21	0.9409	P15	0.8315	0.1094
LG22	0.4116	P19	0.9517	-0.5401
LG23	0.2122	P17	0.8545	-0.6423
LG2	0.9491	P24	0.9418	0.0073

### Sheet: Table S5
Table S5. Summary of locations of GC spikes and of crossovers in male meosis (when detected) for the 22 guppy autosomes in 6 sibships. The sex chromosome pair, LG12has a GC spike at the right-hand end of the assembly, and crossovers occur at that end in all these sibships, and is not shown in the table. For each sibship where a conclusion can be made about the location of the region that undergoe…
				LAH family		QHPG5 family				ALP2-B2 family
				42 progeny	Number of SNPs	Sbship 1		Sibship 2		Sbship 1		Sibship 2		Sibship 3
Linkage group (LG)	Assembly size (Mb)	GC spike in genome assembly data	Agreement?			13 progeny	Number of SNPs	10 progeny	Number of SNPs	33 progeny	Number of SNPs	28 progeny	Number of SNPs	19 progeny	Number of SNPs
LG1	34.12	Right-hand end	YES	RIGHT	23 (1)	RIGHT	4	RIGHT	12	RIGHT	5	RIGHT	9	RIGHT	8
LG2	46.29	Middle and right	UNCLEAR	MIDDLE & RIGHT	21 (1)	RIGHT	[10, left only]	BOTH ENDS	12	RIGHT	15	RIGHT	17	RIGHT	19
LG3	35.27	Right-hand end (weak)	No clear prediction	RIGHT	13	No crossovers	[10, left only]	MIDDLE	6	MIDDLE	8	No crossovers	[7, middle only]	No crossovers	[8, middle only]
LG4 •	31.5	Left-hand (not at tip)	YES	LEFT	11	LEFT	5	LEFT	6	LEFT	7 (2)	No crossovers	6	No crossovers	2
LG5	33.91	Left-hand end	UNCLEAR	LEFT	30 (8 †)	No crossovers	5	No crossovers	[7, middle only]	LEFT	7 (0)	LEFT	13	RIGHT	[8 (1), right markers only]
LG6	31.53	Right-hand end	YES	RIGHT	17	RGHT	11	RGHT	15	RGHT	11 (3 *)	RIGHT	9	No crossovers	[2, no right markers]
LG7 •	31.41	Right-hand end	UNCLEAR	RIGHT & MIDDLE	23 (4)	LEFT	9	MIDDLE	12 (2)	RIGHT	6	No crossovers	8	No crossovers	[11, no right markers]
LG8	27.95	Right-hand end	UNCLEAR	BOTH ENDS	23 (5)	No crossovers	[6, left only]	No crossovers	[10, no right markers]	BOTH ENDS	8 (many SNPs *)	No crossovers	[7, no right markers]	No crossovers	[5, no right markers]
LG9	34.12	Right-hand end	YES	RIGHT	11	RGHT	4	RGHT	7	RIGHT	6	RIGHT	7	RIGHT	11
LG10 •	32.82	Right-hand end	NO	LEFT	16 (2)	No crossovers	[4, middle only]	MIDDLE	[3, no right markers]	LEFT OR MIDDLE	9 (4)	No crossovers	[8, no right markers]	No crossovers	[14, no right markers]
LG11	28.88	Right-hand end	YES	RIGHT	15 (1 †)	No crossovers	[2, middle only]	RGHT	7	RIGHT	13	No crossovers	14	No crossovers	[12, no right markers]
LG13	33.52	Right-hand end	YES	RIGHT	18 (1 *)	RGHT	4	RIGHT	6	RIGHT	12	MIDDLE	15 (5 †)	RIGHT	11
LG14	28.34	No signal	No prediction	MIDDLE	24 †	MIDDLE	10 (4)	MIDDLE	15 (7)	No crossovers	[4, no left markers]	No crossovers	[8, no left markers]	RIGHT or MIDDLE	[4, no left markers]
LG15	30.64	Right-hand end	YES	RIGHT	11	RIGHT	7	No crossovers	6	RIGHT	8	RIGHT	6	No crossovers	8
LG16	33.2	Left-hand end	NO	BOTH ENDS	9 (4)	LEFT	10	LEFT	7	BOTH ENDS	16 (3)	BOTH ENDS	13 (3)	BOTH ENDS	18 (2)
LG17	30.79	Right-hand end (weak)	YES (LAH family only)	RIGHT	14	No crossovers	[8, middle markers only]	No crossovers	19	No crossovers	5	No crossovers	6	No crossovers	[5, middle markers only]
LG18	22.03	Right-hand end?	YES	No crossovers	[8, no right markers]	RIGHT	4	RIGHT	5	RIGHT	7	RIGHT	4	RIGHT	12
LG19	28.47	Left-hand end	YES	LEFT	[9, no right markers]	LEFT	14	LEFT	14	No crossovers	9	LEFT	10	LEFT	10 (1)
LG20	26.39	Right-hand end	YES	No crossovers	[11, no right markers]	No crossovers	[3, no right markers]	No crossovers	5	RIGHT	5	RIGHT	10	RIGHT	7
LG21	25.77	Left-hand end	YES	LEFT	18	LEFT	8	LEFT	7	LEFT	6	LEFT	9	No crossovers	8
LG22	25.25	No signal	No prediction	RIGHT	22	No crossovers	6	RGHT	9	RIGHT	[2, no left markers]	No crossovers	[only 1 SNP]	RIGHT	[2, no left markers]
LG23	18.08	No signal	No prediction	LEFT, MIDDLE	30 (many SNPs)	UNCLEAR	[6 (1 †), no right markers]	No crossovers	[6, no left markers]	No crossovers	5	No crossovers	6	No crossovers	6
• Guppy inferred telomere region of the chromosome is inverted relative to platyfish, potentially explaining apparent crossovers in the middle region				† SNPs suggesting crossing over at the right are all in a single individual						* SNPs suggesting crossing over include one or more with genotyping problems
File Dot plot LG7_P1_G_GC3
